# CFMF: A Clustering-Free Cell Marker Finder for Single-Cell Transcriptomics Data

**DOI:** 10.1101/2025.10.26.683836

**Authors:** Shumin Yin, Ke Liu

## Abstract

**Background:** Accurate identification of marker genes is essential in single-cell RNA sequencing (scRNA-seq) analysis. However, conventional clustering-based annotation is constrained by resolution parameter selection and predefined marker gene databases.

**Methods:** We developed Clustering-Free Cell Marker Finder (CFMF), a novel computational framework that enables the discovery of marker genes without clustering. CFMF was validated using multiple scRNA-seq datasets and systematically benchmarked against widely used gene selection methods.

**Results:** We first validated CFMF using the PBMC3K dataset and found that it not only recovered canonical markers, but also uncovered novel marker genes. When validating with glioblastoma datasets, CFMF successfully recapitulated established subtype signatures. Using scRNA-seq data of human normal lung, we demonstrated its superior sensitivity in rare cell detection even at very low prevalence. We applied CFMF to perform integrative analysis on colorectal cancer scRNA-seq data and defined seven transcriptionally distinct subclones, which includes an *LGR5*^+^ population that is strongly associated with metastasis.

**Conclusion:** CFMF represents a versatile and robust strategy for marker gene discovery, rare cell detection, and integrative dissection of tumor heterogeneity, thereby advancing single-cell research and facilitating the identification of previously unrecognized cell types.
