## supplemental table 1 for "CFMF: A Clustering-Free Cell Marker Finder for Single-Cell Transcriptomics Data"

### Sheet: scRNA-seq
Cancer	Cancer_abbr	Dataset	Technology	N_tumor	Source	Dataset_link	Title	DOI
Brain Cancer (glioblastoma)	GBM	Data_Brain_Neftel2019_10x	10x	10	3CA	Brain | Curated Cancer Cell Atlas (weizmann.ac.il)	An Integrative Model of Cellular States, Plasticity, and Genetics for Glioblastoma	https://doi.org/10.1016/j.cell.2019.06.024
Brain Cancer (glioblastoma)	GBM	Data_Brain_Wang2019	10x	10	3CA	Brain | Curated Cancer Cell Atlas (weizmann.ac.il)	The Phenotypes of Proliferating Glioblastoma Cells Reside on a Single Axis of Variation	https://doi.org/10.1158/2159-8290.CD-19-0329
Brain Cancer (glioblastoma)	GBM	Data_Brain_Richards2021_normalized	10x	50	Single Cell Portal	https://singlecell.broadinstitute.org/single_cell/study/SCP393/	Gradient of Developmental and Injury Response transcriptional states defines functional vulnerabilities underpinning glioblastoma heterogeneity	https://doi.org/10.1038/s43018-020-00154-9
Brain Cancer (glioblastoma)	GBM	Data_Brain_Abdelfattah2022_GBM	10x	34	Single Cell Portal (malignant cells were identified by copyKat)	https://singlecell.broadinstitute.org/single_cell/study/SCP1985/	Single-cell analysis of human glioma and immune cells identifies S100A4 as an immunotherapy target	https://doi.org/10.1038/s41467-022-28372-y
Colorectal Cancer	CRC	Data_Colorectal_Lee2020	10x	15	3CA	Colorectal | Curated Cancer Cell Atlas (weizmann.ac.il)	Lineage-dependent gene expression programs influence the immune landscape of colorectal cancer	https://doi.org/10.1038/s41588-020-0636-z
Colorectal Cancer	CRC	Data_Colorectal_Pelka2021	10x	64	3CA	Colorectal | Curated Cancer Cell Atlas (weizmann.ac.il)	Spatially organized multicellular immune hubs in human colorectal cancer	https://doi.org/10.1016/j.cell.2021.08.003
Colorectal Cancer	CRC	Data_Colorectal_Qian2020_normalized	10x	7	TISCH2	TISCH (comp-genomics.org)	A pan-cancer blueprint of the heterogeneous tumor microenvironment revealed by single-cell profiling	https://doi.org/10.1038/s41422-020-0355-0
Colorectal Cancer	CRC	Data_Colorectal_Uhlitz2021_normalized	10x	13	TISCH2	TISCH (comp-genomics.org)	Mitogen‐activated protein kinase activity drives cell trajectories in colorectal cancer	https://doi.org/10.15252/emmm.202114123
Brain Cancer (glioblastoma)	GBM	Data_Brain_Darmanis2017_log2TPM	SmartSeq2	4	3CA	Brain | Curated Cancer Cell Atlas (weizmann.ac.il)	Single-Cell RNA-Seq Analysis of Infiltrating Neoplastic Cells at the Migrating Front of Human Glioblastoma	https://doi.org/10.1016/j.celrep.2017.10.030
Brain Cancer (glioblastoma)	GBM	Data_Brain_Neftel2019_SmartSeq2_TPM	SmartSeq2	27	3CA	Brain | Curated Cancer Cell Atlas (weizmann.ac.il)	An Integrative Model of Cellular States, Plasticity, and Genetics for Glioblastoma	https://doi.org/10.1016/j.cell.2019.06.024
Colorectal Cancer	CRC	Data_Colorectal_Li2017_TPM	SmartSeq2	9	3CA	Colorectal | Curated Cancer Cell Atlas (weizmann.ac.il)	Reference component analysis of single-cell transcriptomes elucidates cellular heterogeneity in human colorectal tumors	https://doi.org/10.1038/ng.3818
Colorectal Cancer	CRC	Data_Colorectal_Zhang2020_normalized	SmartSeq2	8	TISCH2	TISCH (comp-genomics.org)	Single-Cell Analyses Inform Mechanisms of Myeloid-Targeted Therapies in Colon Cancer	https://doi.org/10.1016/j.cell.2020.03.048
Brain Cancer (glioblastoma)	GBM	Data_Brain_Yuan2018_GBM	Microwell array-based platform	7	3CA (age information obtained from GEO)	Brain | Curated Cancer Cell Atlas (weizmann.ac.il)	Single-cell transcriptome analysis of lineage diversity in high-grade glioma	https://doi.org/10.1186/s13073-018-0567-9
Colorectal Cancer	CRC	Data_Colorectal_Johannes2023_TPM	10x	3	CancerSCEM	Project Browse - Cancer Single-cell Expression Map - CNCB-NGDC	Molecular differences of angiogenic versus vessel co-opting colorectal cancer liver metastases at single-cell resolution	https://doi.org/10.1186/s12943-023-01713-1
Colorectal Cancer	CRC	Data_Colorectal_Che2021_TPM	10x	8	GEO	https://www.ncbi.nlm.nih.gov/geo/query/acc.cgi?acc=GSE178318	A single-cell atlas of liver metastases of colorectal cancer reveals reprogramming of the tumor microenvironment in response to preoperative chemotherapy	https://doi.org/10.1038/s41421-021-00312-y
Normal Lung			10x		HLCA	https://azimuth.hubmapconsortium.org/references/#Human%20-%20Lung%20v2%20%28HLCA%29	An integrated cell atlas of the lung in health and disease	https://doi.org/10.5281/zenodo.7599104
PBMC3K dataset			10x			https://satijalab.org/seurat/articles/pbmc3k_tutorial	Massively parallel digital transcriptional profiling of single cells	https://doi.org/10.1038/ncomms14049

### Sheet: ST
Sources of ST datasets
Source	N_tumor	Description	Database_link	Reference	DOI
HTAN	131	HTAN WUSTL Atlas	https://data.humantumoratlas.org/	Tumour evolution and microenvironment interactions in 2D and 3D space	https://doi.org/10.1038/s41586-024-08087-4
Source	Cancer	Sample	Technology	Unique_sample_id	Calcu_CNV	With_image
HTAN	CRC	HT225C1-Th1Fc1U1Z1B1	10x Visium	HTAN_HT225C1-Th1Fc1U1Z1B1	yes	yes
HTAN	CRC	HT225C1-Th1Fc1U2Z1B1	10x Visium	HTAN_HT225C1-Th1Fc1U2Z1B1	yes	yes
HTAN	CRC	HT225C1-Th1Fc1U3Z1B1	10x Visium	HTAN_HT225C1-Th1Fc1U3Z1B1	yes	yes
HTAN	CRC	HT225C1-Th1Fc1U4Z1B1	10x Visium	HTAN_HT225C1-Th1Fc1U4Z1B1	yes	yes
HTAN	CRC	HT225C1-Th1Fc1U5Z1B1	10x Visium	HTAN_HT225C1-Th1Fc1U5Z1B1	yes	yes
HTAN	CRC	HT413C1-Th1K2A4U14Bp1	10x Visium	HTAN_HT413C1-Th1K2A4U14Bp1	yes	yes
HTAN	CRC	HT413C1-Th1K2A4U1Bp1	10x Visium	HTAN_HT413C1-Th1K2A4U1Bp1	yes	yes
HTAN	CRC	HT413C1-Th1K2A4U2Bp1	10x Visium	HTAN_HT413C1-Th1K2A4U2Bp1	yes	yes
HTAN	CRC	HT112C1-U1_ST_Bn1	10x Visium	HTAN_HT112C1-U1_ST_Bn1	yes	yes
HTAN	CRC	HT112C1-U2_ST_Bn1	10x Visium	HTAN_HT112C1-U2_ST_Bn1	yes	yes
HTAN	CRC	HT448C1-Th1K1Fp1U13Bp1	10x Visium	HTAN_HT448C1-Th1K1Fp1U13Bp1	yes	yes
HTAN	CRC	HT448C1-Th1K1Fp1U1Bp1	10x Visium	HTAN_HT448C1-Th1K1Fp1U1Bp1	yes	yes
HTAN	CRC	HT253C1-Th1K1Fc2U1Z1Bs1	10x Visium	HTAN_HT253C1-Th1K1Fc2U1Z1Bs1	yes	yes
HTAN	CRC	HT260C1-Th1K1Fc2U1Z1Bs1	10x Visium	HTAN_HT260C1-Th1K1Fc2U1Z1Bs1	yes	yes
HTAN	CRC	HT472C1-S1H4Fp1U1Bp1	10x Visium	HTAN_HT472C1-S1H4Fp1U1Bp1	yes	yes
HTAN	CRC	HT472C1-Th1K1Fp1U1Bp1	10x Visium	HTAN_HT472C1-Th1K1Fp1U1Bp1	yes	yes
HTAN	CRC	S16-38794-A3U1Bp1	10x Visium	HTAN_S16-38794-A3U1Bp1	yes	yes
HTAN	CRC	S16-38794-E3U1Bp1	10x Visium	HTAN_S16-38794-E3U1Bp1	yes	yes
HTAN	CRC	S15-32775-A1U1Bp1	10x Visium	HTAN_S15-32775-A1U1Bp1	yes	yes
HTAN	CRC	S15-1909-C2U1Bp1	10x Visium	HTAN_S15-1909-C2U1Bp1	yes	yes
HTAN	CRC	HT165C1-Th1K3Fc2U1Z1Bs1	10x Visium	HTAN_HT165C1-Th1K3Fc2U1Z1Bs1	yes	yes
HTAN	CRC	HT213C1-Th1K4Fc2U1Z1Bs1	10x Visium	HTAN_HT213C1-Th1K4Fc2U1Z1Bs1	yes	yes
HTAN	CRC	HT230C1-Th1Fc1U1Z1B1	10x Visium	HTAN_HT230C1-Th1Fc1U1Z1B1	yes	yes
HTAN	CRC	HT250C1-Th1K1Fc2U1Z1Bs1	10x Visium	HTAN_HT250C1-Th1K1Fc2U1Z1Bs1	yes	yes
HTAN	CRC	HT525C1-Th1K1Fp1U1Bp1	10x Visium	HTAN_HT525C1-Th1K1Fp1U1Bp1	no	yes
HTAN	CRC	S15-21169U1Bp1	10x Visium	HTAN_S15-21169U1Bp1	yes	yes
HTAN	CRC	S15-23849U1Bp1	10x Visium	HTAN_S15-23849U1Bp1	yes	yes
HTAN	CRC	HT413C1-Th1K1A4Us1_3Bp1	10x Visium	HTAN_HT413C1-Th1K1A4Us1_3Bp1	yes	yes
HTAN	CRC	HT413C1-Th1K2A1Us1_2Bp1	10x Visium	HTAN_HT413C1-Th1K2A1Us1_2Bp1	yes	yes
HTAN	CRC	HT413C1-Th1K3A1Us1_1Bp1	10x Visium	HTAN_HT413C1-Th1K3A1Us1_1Bp1	yes	yes
